# Early life-stage thermal resilience is determined by climate-linked regulatory variation

**DOI:** 10.1101/2025.07.07.663603

**Authors:** Joaquin C. B. Nunez, Sumaetee Tangwancharoen, Kylie M. Finnegan, Eliza M. Bufferd, Olin C. King, Luke A. Proud, Brent L. Lockwood

**Author notes:** Equal contribution (Eliza M. Bufferd, Olin C. King). Dept. of Organismic and Evolutionary Biology, Harvard University, Cambridge, MA, USA.

## Abstract

Despite decades of research in environmental change, we know relatively little about the genetics of environmentally influenced traits across the life cycle of species with complex life histories. Previously, we reported that natural variation in heat tolerance is life-stage specific in *Drosophila melanogaster*, suggesting that thermal selection predominantly targets the early embryonic life stage. Here, we used advanced introgression and pooled whole-genome resequencing to map the genomic basis of enhanced embryonic heat tolerance in a neotropical line of *D. melanogaster*. We identified two loci on chromosomes 2R and X that were consistently targeted by 16 generations of thermal selection across six replicate introgressions. We compared alleles in these regions to published datasets of natural variation from North America and Europe using the DEST dataset. This analysis revealed that two SNPs associated with embryonic heat tolerance exhibited both clinal and seasonal patterns, with the seasonal variation significantly correlated with environmental variability in average precipitation and temperature variance across space and time. Further, tropical alleles at both loci exhibited enhanced embryonic heat tolerance in the *Drosophila* Genetics Reference Panel (DGRP), demonstrating the genotype-to-phenotype link in an independent set of diverse genetic backgrounds. The two SNPs lie in the putative regulatory regions of the genes *SP70* and *sog*, where allelic differences in gene expression correlate with the heat tolerance phenotype. Overall, our results suggest that regulatory loci that influence embryonic heat tolerance are under selection in nature. Our study extends previous work in developmental genetics of *Drosophila* by characterizing the genomics of an ecologically relevant developmental trait in natural populations.

**Significance Statement:** By comparing populations from distinct environments, we can determine the factors important for responses to environmental change. We used laboratory-based selection and whole-genome sequencing to uncover the genomic basis of embryonic heat tolerance in tropical and temperate fruit flies. We compared our results to published genomes of wild-collected flies from multiple continents and seasons. Strikingly, variants of two genes that influence embryonic heat tolerance are correlated with precipitation and temperature in natural populations. Further, different genetic variants produce distinct patterns of gene expression in response to heat stress. This is strong evidence that embryonic heat tolerance is under selection in nature and should be considered when forming predictions about responses to environmental change in species with complex life cycles.
