## Supplementary material for "Early life-stage thermal resilience is determined by climate-linked regulatory variation": Table S1

#sampleId: sample name, F0_mother: Maternal line in the cross, F0_father: Paternal line in the cross, parent_backcross: to what background was the line backcrossed after selection, cross_replicate: number of replicate for the F16 lines, locality: collection site, country: country of collection, city: city of collection, collectionDate: date on which the sample was collected from the wild, lat: la…
sampleId	F0_mother	F0_father	parent_backcross	cross_replicate	locality	country	city	collectionDate	lat	long	season	type	continent	nFlies	collector	sampleType	sex	SRR
SK_parent	NA	NA	NA	NA	St_Kitts	St_Kitts_and_Nevis	Monkey_Hill	2005	17.324	-62.725	unknown	pooled	North_America	30	Bruck	inbred_parent	F	SRR34395650
VT8_parent	NA	NA	NA	NA	Vermont	USA	East_Calais	2011	44.3664	-72.43	fall	pooled	North_America	30	Kristi_Montooth	inbred_parent	F	SRR34395649
SKF	SK	VT8	VT8	1	Lockwood_lab	USA	Burlington	NA	NA	NA	NA	pooled	NA	30	Sumaetee Tangwancharoen	F16_backcross	F	SRR34395648
SKF2	SK	VT8	VT8	2	Lockwood_lab	USA	Burlington	NA	NA	NA	NA	pooled	NA	30	Sumaetee Tangwancharoen	F16_backcross	F	SRR34395647
SKF3	SK	VT8	VT8	3	Lockwood_lab	USA	Burlington	NA	NA	NA	NA	pooled	NA	30	Sumaetee Tangwancharoen	F16_backcross	F	SRR34395646
VT8F	VT8	SK	VT8	1	Lockwood_lab	USA	Burlington	NA	NA	NA	NA	pooled	NA	30	Sumaetee Tangwancharoen	F16_backcross	F	SRR34395645
VT8F2	VT8	SK	VT8	2	Lockwood_lab	USA	Burlington	NA	NA	NA	NA	pooled	NA	30	Sumaetee Tangwancharoen	F16_backcross	F	SRR34395644
VT8F3	VT8	SK	VT8	3	Lockwood_lab	USA	Burlington	NA	NA	NA	NA	pooled	NA	30	Sumaetee Tangwancharoen	F16_backcross	F	SRR34395643
