## Supplementary material for "Early life-stage thermal resilience is determined by climate-linked regulatory variation": Table S6

#Line: DGRP Line used
#Hatched: Proportion of embryos that hatched after heat-shock
#Sample_size: Proportion of embryos surveyed
#Proportion: Hatched/Sample_size
Line	Hatched	Sample_size	Proportion
line_386	224	414	0.541063
line_69	222	652	0.340491
line_796	189	300	0.63
line_852	177	300	0.59
line_75	129	507	0.254438
line_93	126	283	0.44523
line_26	123	338	0.363905
line_491	114	400	0.285
line_176	104	188	0.55319149
line_59	100	205	0.48780488
line_42	91	240	0.37916667
line_437	87	165	0.527273
line_304	78	203	0.384236
line_732	66	100	0.66
line_324	64	154	0.41558442
line_427	62	100	0.62
line_409	60	223	0.269058
line_406	56	106	0.528302
line_21	54	100	0.54
line_350	53	100	0.53
line_228	49	135	0.36296296
line_208	37	120	0.30833333
line_41	36	150	0.24
line_517	36	96	0.375
line_239	36	89	0.40449438
line_45	35	111	0.31531532
line_843	35	115	0.30434783
line_596	33	138	0.23913043
line_142	33	212	0.15566
line_195	31	137	0.22627737
line_808	31	100	0.31
line_385	30	201	0.14925373
line_810	30	83	0.36144578
line_584	29	399	0.072682
line_359	28	82	0.341463
line_395	28	94	0.29787234
line_229	27	97	0.27835052
line_358	27	84	0.32142857
line_383	26	312	0.083333
line_38	24	100	0.24
line_313	22	90	0.24444444
line_857	21	100	0.21
line_307	20	135	0.14814815
line_31	19	87	0.2183908
line_57	18	144	0.125
line_375	18	86	0.20930233
line_908	15	60	0.25
line_748	14	171	0.081871
line_303	14	115	0.12173913
line_774	13	100	0.13
line_83	12	83	0.14457831
line_765	11	93	0.11827957
line_348	11	93	0.11827957
line_357	9	200	0.045
line_129	9	150	0.06
line_85	8	100	0.08
line_301	7	96	0.07291667
line_379	7	96	0.07291667
line_391	7	72	0.09722222
line_73	6	500	0.012
line_161	6	94	0.06382979
line_799	4	152	0.02631579
line_91	2	116	0.01724138
line_714	0	49	0
