## Supplementary material for "Early life-stage thermal resilience is determined by climate-linked regulatory variation": Table S7

## Table S6. mRNA abundances during early embryogenesis of genes in target locus on 2R.
Consequence	Gene	FlyBase Id	Variant code	Early embryonic expression (modENCODE)	Early embryonic expression (this study)
5’ UTR	CG13430 (SP70)	FBgn0034518	c.-326G>T	High	High; opposite heat responses, Introgression matches SK
Synonymous	CG18065 (BORCS7)	FBgn0034519	c.228G>T	High	none
Upstream to gene	CG30148	FBgn0050148	c.-4030G>T	Low	Low; expression similar across all genomes
Upstream to gene	Obp57e	FBgn0050145	c.-3342G>T	none	none
Upstream to gene	Obp57d	FBgn0043536	c.-2535G>T	none	none
Upstream to gene	Cpr57A	FBgn0034517	c.-1566G>T	Moderate	High; opposite heat responses, Introgression matches VT
